# Termite diet rather than geographical origin determines the microbiome composition and functional genetic structure of nests from South American and African representatives, as revealed by a multiomics approach

**DOI:** 10.1101/2022.08.13.503768

**Authors:** Juan José González Plaza, Jaromír Hradecký, Jan Šobotník

## Abstract

Termites represent one of the most important insect groups worldwide due to their key role as plant decomposers and proxy of carbon recycling in the tropical rainforest ecosystems. Besides, high relevance in research has been given to these social insects due to a prominent role as urban pests. However, one of the most fascinating aspects of termites are their defence strategies that prevent the growth of detrimental microbiological strains on their nests. One success factor is the key role of the nest allied microbiome. Understanding how beneficial microbial strains aid termites in pathogen biocontrol strategies could provide us with an enhanced repertoire for fighting antimicrobial resistant strains or mine for genes for bioremediation purposes.

We carried out a multiomics approach for dissecting the nest microbiome in a wide range of termite species, covering several feeding habits and three geographical locations at two tropical sides of the Atlantic Ocean, and an African savanna. Our experimental approach included untargeted volatile metabolomics, targeted evaluation of volatile naphthalene, taxonomical profile for bacteria and fungi through amplicon sequencing, and further dive into the genetic repertoire through a metagenomic sequencing approach.

Volatile naphthalene was present in species belonging to the genera *Nasutitermes* and *Cubitermes*. We further assessed the apparent differences in terms of bacterial community structure, having found a stronger influence from feeding habits and genera, rather than the geographical location. Lastly, our metagenomic analysis revealed that the gene content provides both soil feeding genera with similar functional profiles, while the wood feeding genus shows a different one. These results seem to be independent of the geographical location, indicating that the nest functional profile is heavily influenced by the diet of the termite inhabiting, building, and maintaining the nest.
