## Supplementary material 1 for "Termite diet rather than geographical origin determines the microbiome composition and functional genetic structure of nests from South American and African representatives, as revealed by a multiomics approach": QC_inner_table.xls

Sample Name	Library ID	Novo ID	Raw PE(#)	Combined(#)	Qualified(#)	Nochime(#)	Base(nt)	AvgLen(nt)	Q20	Q30	GC%	Effective%
Anba1FG	FDMP20H004768-1a	FKDN202550947-1A	160,689	156,780	156,527	135,201	34,167,913	253	99.32	98.04	58.23	84.14
Anba2FG	FDMP20H004768-1a	FKDN202550950-1A	155,814	151,564	151,338	133,823	33,788,408	252	99.30	98.06	57.77	85.89
Anba3FG	FDMP20H004768-1a	FKDN202550948-1A	152,185	148,346	148,149	128,244	32,411,991	253	99.30	98.02	57.83	84.27
Anba4FG	FDMP20H004768-1a	FKDN202550949-1A	148,098	144,608	144,389	126,669	31,958,403	252	99.33	98.07	57.83	85.53
CephCM	FDMP20H004768-1a	FKDN202550951-1A	157,185	152,745	152,512	130,702	32,986,369	252	99.16	97.80	57.83	83.15
ConstrCM	FDMP20H004768-1a	FKDN202550952-1A	161,528	156,899	156,688	134,317	33,777,672	251	99.18	97.86	56.82	83.15
CoptoBR	FDMP20H004768-1a	FKDN202550953-1A	151,040	146,119	145,846	121,959	30,856,673	253	99.15	97.73	56.78	80.75
Cubiter1CM	FDMP20H004768-1a	FKDN202550954-1A	152,871	148,590	148,274	127,011	32,129,168	253	99.20	97.76	57.53	83.08
Cubiter1ML	FDMP20H004768-1a	FKDN202550955-1A	161,686	157,166	156,883	134,717	34,080,485	253	99.23	97.81	57.47	83.32
Cubiter2CM	FDMP20H004768-1a	FKDN202550959-1A	153,116	149,230	148,948	128,695	32,546,707	253	99.24	97.85	58.26	84.05
Cubiter2ML	FDMP20H004768-1a	FKDN202550956-1A	153,640	149,729	149,426	129,358	32,632,465	252	99.21	97.73	57.70	84.20
Cubiter3ML	FDMP20H004768-1a	FKDN202550957-1A	165,879	161,344	161,042	134,642	34,047,296	253	99.19	97.70	57.27	81.17
Cubiter4ML	FDMP20H004768-1a	FKDN202550958-1A	161,687	157,529	157,232	133,520	33,780,714	253	99.28	97.95	57.85	82.58
EmbiraFG	FDMP20H004768-1a	FKDN202550960-1A	152,255	147,987	147,723	128,092	32,386,640	253	99.23	97.87	57.39	84.13
LabiotFG	FDMP20H004768-1a	FKDN202550961-1A	151,111	147,202	146,926	126,636	31,995,538	253	99.26	97.88	57.94	83.80
MicroceroCM	FDMP20H004768-1a	FKDN202550962-1A	156,539	152,071	151,797	133,657	33,775,958	253	99.22	97.84	57.03	85.38
Nasutluj1CM	FDMP20H004768-1a	FKDN202550965-1A	155,070	150,315	150,071	128,373	32,486,399	253	99.16	97.81	56.91	82.78
Nasutluj2CM	FDMP20H004768-1a	FKDN202550967-1A	155,759	151,476	151,210	128,273	32,454,027	253	99.23	97.86	57.20	82.35
Nasutluj3CM	FDMP20H004768-1a	FKDN202550964-1A	168,354	163,269	162,978	142,192	35,925,349	253	99.13	97.72	56.93	84.46
NasutsimFG	FDMP20H004768-1a	FKDN202550963-1A	152,162	147,055	146,752	126,638	31,970,305	252	99.11	97.64	57.23	83.23
NasutspFG	FDMP20H004768-1a	FKDN202550968-1A	156,367	152,463	152,180	130,681	32,996,888	252	99.27	97.89	57.19	83.57
SilvestFG	FDMP20H004768-1a	FKDN202550973-1A	164,298	160,417	160,137	136,654	34,550,912	253	99.29	97.99	57.80	83.17
Taracua0FG19	FDMP20H004768-1a	FKDN202550972-1A	151,241	147,146	146,903	126,168	31,906,718	253	99.22	97.89	57.40	83.42
Taracua4FG19	FDMP20H004768-1a	FKDN202550971-1A	167,842	163,525	163,239	138,987	35,160,361	253	99.27	97.94	57.86	82.81
TaracuaFG20	FDMP20H004768-1a	FKDN202550970-1A	168,359	164,190	163,939	137,877	34,884,926	253	99.30	98.01	57.39	81.89
TermesFG	FDMP20H004768-1a	FKDN202550974-1A	158,893	154,425	154,174	134,938	34,121,664	253	99.17	97.78	57.34	84.92
NasutBR	FDMP20H005095-1a	FKDN202550969-1A	164,768	159,572	158,976	122,132	30,902,198	253	98.74	96.57	56.36	74.12
NasutspCM	FDMP20H005119-1a	FKDN202550966-1A	156,990	152,923	152,490	132,162	33,443,904	253	99.12	97.40	56.46	84.18
Negative	FDMP20H005153-1a	FKDN202550975-1A	49,427	44,414	44,273	36,406	9,208,860	253	98.89	97.10	55.15	73.66
